# Single-cell brain organoid screening identifies developmental defects in autism

**DOI:** 10.1101/2022.09.15.508118

**Authors:** Chong Li, Jonas Simon Fleck, Catarina Martins-Costa, Thomas R. Burkard, Marlene Stuempflen, Ábel Vertesy, Angela Maria Peer, Christopher Esk, Ulrich Elling, Gregor Kasprian, Nina S. Corsini, Barbara Treutlein, Juergen A. Knoblich

## Abstract

Development of the human brain involves processes that are not seen in many other species, but can contribute to neurodevelopmental disorders (1–4). Cerebral organoids can be used to investigate neurodevelopmental disorders in a human context but are limited by variability and low throughput. We have developed the CRISPR-human organoids-scRNA-seq (CHOOSE) system that utilizes verified pairs of gRNAs, inducible CRISPR/Cas9-based genetic disruption, and single-cell transcriptomics for pooled loss-of-function screening in mosaic organoids. Genetic perturbations of 36 high-risk autism spectrum disorder (ASD) genes related to transcriptional regulation allowed us to identify their effects on cell fate determination and discover developmental stages susceptible to ASD gene perturbations. We construct a developmental gene regulatory network (GRN) of cerebral organoids from single-cell multiomic data including transcriptome and chromatin modalities and identify ASD-associated and perturbation-enriched regulatory modules. We show that perturbing members of the BAF chromatin remodeling complex leads to an expanded population of ventral telencephalon progenitors. Specifically, the BAF subunit ARID1B controls the fate transitions of progenitors to oligodendrocyte precursor cells and interneurons, which we confirmed in patient-specific induced pluripotent stem cell (iPSC) derived organoids. Our study paves the way for phenotypically characterizing disease susceptibility genes in human organoid models with cell type, developmental trajectory, and gene regulatory network readouts.
