## Supplementary Table 1 for "Single-cell brain organoid screening identifies developmental defects in autism"

### Sheet: Primers
Primers:
Primers used for amplifying dual-sgRNA casset to consturct barcode library
FW primer: 5’-tcgaccgctagcagggcctatttcccatga-3’.
RV primer: 5’-cagtagggcgcgccNVDNHBNVDNHBNVDccggcgaaccatgatcaaa-3’
Primers used for the target amplifcation of gRNA infomration from 10X scRNAseq cDNA libraries using heminested emulsion PCR
1st PCR	FR	5’-gcagacaaatggctgaacgctgacg-3’
	RW	5’-ccctacacgacgctcttccgatct-3’
2nd PCR	FR	5’-ggagttcagacgtgtgctcttccgatcttgggaatcttataagttctgtatgagaccactctttcc-3’
	RW	5’-ccctacacgacgctcttccgatct-3’
Indexing PCR	I5	5'-CAAGCAGAAGACGGCATACGAGAT-i7-GTGACTGGAGTTCAGACGTGTGCTCTTCCGATCT-3'
	I7	5'-AATGATACGGCGACCACCGAGATCTACAC-i5-ACACGACGCTCTTCCGATC-3'
Staggered primers used for amplifying gRNA and unique clone barcode from plasmds and genomic DNA with emulsion PCR
	FW	5'-ACACGACGCTCTTCCGATCTVCTTATAAGTTCTGTATGAGACC-3'
		5'-ACACGACGCTCTTCCGATCTBVCTTATAAGTTCTGTATGAGACC-3'
		5'-ACACGACGCTCTTCCGATCTBBVCTTATAAGTTCTGTATGAGACC-3'
		5'-ACACGACGCTCTTCCGATCTHBBVCTTATAAGTTCTGTATGAGACC-3'
	RV	5'-GTGTGCTCTTCCGATCTDCAGAGAGACCCAGTACAAGC-3'
		5'-GTGTGCTCTTCCGATCTBDCAGAGAGACCCAGTACAAGC-3'
		5'-GTGTGCTCTTCCGATCTBBDCAGAGAGACCCAGTACAAGC-3'
		5'-GTGTGCTCTTCCGATCTVBBDCAGAGAGACCCAGTACAAGC-3'
Primers used for genotyping ARID1B patient cell lines
Primer 1	5'-tgggtgttacccagaaaacc-3'
Primer 2	5'-tctcgtatgccttggtgaga-3'

### Sheet: sgRNA sequence
Gene name	chr_position	30bp_sequence used for gRNA array	VBC_score_0=bad_1=good	cutting_AA_seq_-2_to+2	distance_TSS=0_to_stop=1	oligotype	FW_oligo_seq (BpiI)	FW_oligo_seq (Esp3I)	RV_oligo_seq (BBSI and BsmBI)	inDelphi_fraction_predicted_frameshifts	copy_number=perfect_match_target_sites_in_entire_genome	Off-targets_number_of_likely_OTs_in_codingDNAsequence
ADNP	chr20:50893192-50893222(+)	CATATGGTTGAGCAGAGTATCTGTGGGTAA	0,539023563	LPTDT	0,453115547	19nt_naturalG	CACCGGTTGAGCAGAGTATCTGT	tcccGGTTGAGCAGAGTATCTGT	AAACACAGATACTCTGCTCAACC	0,7449	1	0
ADNP	chr20:50894151-50894181(-)	AAATAGTTAGGAAGCACATTTACAGGGAAC	0,532366039	HIYRE	0,166666667	19nt_naturalG	CACCGTTAGGAAGCACATTTACA	tcccGTTAGGAAGCACATTTACA	AAACTGTAAATGTGCTTCCTAAC	0,697	1	0
ARID1B	chr6:157207190-157207220(+)	TCGAGGTCTTGAGGGATAACACGTTGGTCA	0,759134743	DNTLV	0,89936268	19nt_naturalG	CACCGTCTTGAGGGATAACACGT	tcccGTCTTGAGGGATAACACGT	AAACACGTGTTATCCCTCAAGAC	0,6688	1	0
ARID1B	chr6:157184253-157184283(+)	TGAGCTGGCAACCAACCTAAACGTTGGCAC	0,774256097	NLNVG	0,502000889	18nt_naturalG	CACCGGCAACCAACCTAAACGT	tcccGGCAACCAACCTAAACGT	AAACACGTTTAGGTTGGTTGCC	0,7782	1	0
ASH1L	chr1:155343422-155343452(+)	GGATGGAGAGTGGTGTGTTTCGTGGGGACG	0,72510248	RPHET	0,917791273	19nt_naturalG	CACCGAGAGTGGTGTGTTTCGTG	tcccGAGAGTGGTGTGTTTCGTG	AAACCACGAAACACACCACTCTC	0,6278	1	0
ASH1L	chr1:155337712-155337742(+)	TGCCTGATCCTTCCTCCAGCAAGTAGGTCA	0,708440237	TYLLE	0,991790373	19nt_naturalG	CACCGATCCTTCCTCCAGCAAGT	tcccGATCCTTCCTCCAGCAAGT	AAACACTTGCTGGAGGAAGGATC	0,8265	1	0
ASXL3	chr18:33732038-33732068(+)	AGGGTGGAAACAGCGACTGGCAGAAGGTAA	0,718290129	RLAEG	0,143683274	19nt_naturalG	CACCGGAAACAGCGACTGGCAGA	tcccGGAAACAGCGACTGGCAGA	AAACTCTGCCAGTCGCTGTTTCC	0,788	1	0
ASXL3	chr18:33683444-33683474(-)	TTAGTGTTGACAAGAATAGATCCTGGGGTT	0,68936713	TPGSI	0,112989324	19nt_naturalG	CACCGTTGACAAGAATAGATCCT	tcccGTTGACAAGAATAGATCCT	AAACAGGATCTATTCTTGTCAAC	0,6949	1	0
BAZ2B	chr2:159448392-159448422(-)	GTTTGGTTTTGAGGTGCAGAATGGTGGCGA	0,810478044	AEWWR	0,052275523	19nt_naturalG	CACCGTTTTGAGGTGCAGAATGG	tcccGTTTTGAGGTGCAGAATGG	AAACCCATTCTGCACCTCAAAAC	0,8486	1	0
BAZ2B	chr2:159349890-159349920(-)	ACGCTGACTGAAAAGAATAGACAATGGTTT	0,687413371	NRQWF	0,717865929	19nt_naturalG	CACCGACTGAAAAGAATAGACAA	tcccGACTGAAAAGAATAGACAA	AAACTTGTCTATTCTTTTCAGTC	0,7612	1	0
BCL11A	chr2:60460718-60460748(+)	GCCCGGGCCCGGACCACTAATATGGGGCGT	0,669556755	TPHIS	0,935748167	19nt_naturalG	CACCGGCCCGGACCACTAATATG	tcccGGCCCGGACCACTAATATG	AAACCATATTAGTGGTCCGGGCC	0,7795	1	0
BCL11A	chr2:60462098-60462128(+)	TCTCGGTGGTGGACTAAACAGGGGGGGAGT	0,656064762	TPPLF	0,340664079	19nt_naturalG	CACCGTGGTGGACTAAACAGGGG	tcccGTGGTGGACTAAACAGGGG	AAACCCCCTGTTTAGTCCACCAC	0,7119	1	0
CHD2	chr15:92971860-92971890(-)	TCAGGGGGTTTAATCAGATAGCAGTGGTTG	0,767974579	NHCYL	0,417943107	19nt_naturalG	CACCGGGTTTAATCAGATAGCAG	tcccGGGTTTAATCAGATAGCAG	AAACCTGCTATCTGATTAAACCC	0,6553	1	0
CHD2	chr15:93009294-93009324(+)	GATCAGGAGCACATCAAACTCTGGAGGAGG	0,76453154	KLWRR	0,835521517	19nt_naturalG	CACCGGAGCACATCAAACTCTGG	tcccGGAGCACATCAAACTCTGG	AAACCCAGAGTTTGATGTGCTCC	0,8086	1	0
CIC	chr19:42289355-42289385(+)	ATGAGGAGCGCATGGTCATCTGTGAGGAGG	0,720981155	VICEE	0,537014965	19nt_naturalG	CACCGAGCGCATGGTCATCTGTG	tcccGAGCGCATGGTCATCTGTG	AAACCACAGATGACCATGCGCTC	0,6588	1	0
CIC	chr19:42291232-42291262(-)	GCGTGGGCAGGATGTACTGTACCTGGGTGA	0,679008523	TQVQY	0,688385644	19nt_naturalG	CACCGGCAGGATGTACTGTACCT	tcccGGCAGGATGTACTGTACCT	AAACAGGTACAGTACATCCTGCC	0,565	1	0
CONTROL1*	NA	NA	NA	NA	NA	NA	CACCGGTAGCGAACGTGTCCGGCGT	tcccGGTAGCGAACGTGTCCGGCGT	AAACACGCCGGACACGTTCGCTACC	NA	NA	NA
CONTROL2*	NA	NA	NA	NA	NA	NA	CACCAGCTTGAGCACATACGCGAAT	tcccAGCTTGAGCACATACGCGAAT	AAACATTCGCGTATGTGCTCAAGCT	NA	NA	NA
DDX3X	chrX:41342500-41342530(+)	TGATCGTGGACGGAGTGATTACGATGGCAT	0,697034711	SDYDG	0,155824508	19nt_naturalG	CACCGTGGACGGAGTGATTACGA	tcccGTGGACGGAGTGATTACGA	AAACTCGTAATCACTCCGTCCAC	0,5566	1	0
DDX3X	chrX:41344090-41344120(+)	GAGAGTTGGCAGTACAGATCTACGAGGAAG	0,837985491	QIYEE	0,426122037	20nt_naturalG	CACCGTTGGCAGTACAGATCTACG	tcccGTTGGCAGTACAGATCTACG	AAACCGTAGATCTGTACTGCCAAC	0,775	1	0
DEAF1	chr11:691562-691592(-)	CCACAGTGACAGTGGCCAACGTGGGGGCTG	0,6721077	ANVGA	0,213605442	19nt_naturalG	CACCGTGACAGTGGCCAACGTGG	tcccGTGACAGTGGCCAACGTGG	AAACCCACGTTGGCCACTGTCAC	0,5791	1	0
DEAF1	chr11:688431-688461(-)	GTCTGGTAGGACGGCCCTTCAGATCGGGGA	0,62619806	ALQIG	0,275510204	19nt_naturalG	CACCGTAGGACGGCCCTTCAGAT	tcccGTAGGACGGCCCTTCAGAT	AAACATCTGAAGGGCCGTCCTAC	0,8211	1	0
FOXP1	chr3:71053719-71053749(+)	CATTTGCTGGGGAGTGATAACTTGAGGTGT	0,685481731	TPQVI	0,156602847	19nt_naturalG	CACCGCTGGGGAGTGATAACTTG	tcccGCTGGGGAGTGATAACTTG	AAACCAAGTTATCACTCCCCAGC	0,7304	1	0
FOXP1	chr3:70972076-70972106(-)	AGTTGATGATGAAGAGTTTAAACGTGGCCG	0,8128373	EFKRG	0,780663781	20nt_naturalG	CACCGATGATGAAGAGTTTAAACG	tcccGATGATGAAGAGTTTAAACG	AAACCGTTTAAACTCTTCATCATC	0,8199	1	0
ILF2	chr1:153665689-153665719(-)	TTGCTGCCCTGGGGAACAAAGTCGTGGAAA	0,763278186	NKVVE	0,360683761	19nt_naturalG	CACCGCCCTGGGGAACAAAGTCG	tcccGCCCTGGGGAACAAAGTCG	AAACCGACTTTGTTCCCCAGGGC	0,7719	1	0
ILF2	chr1:153663210-153663240(-)	CCTTTGGCCCTAAACGTTGCATACAGGTAC	0,736441653	VAYRY	0,682905983	19nt_naturalG	CACCGGCCCTAAACGTTGCATAC	tcccGGCCCTAAACGTTGCATAC	AAACGTATGCAACGTTTAGGGCC	0,8685	1	0
IRF2BPL	chr14:77026621-77026651(-)	CGCTGGCAGGCTGCACGCCCTACGAGGTTC	0,588265652	TPYEV	0,485762144	19nt_naturalG	CACCGCAGGCTGCACGCCCTACG	tcccGCAGGCTGCACGCCCTACG	AAACCGTAGGGCGTGCAGCCTGC	0,8479	1	0
IRF2BPL	chr14:77027740-77027770(+)	CGCACAGGTAGCAAGATTGTCTCCGGGACG	0,628675278	SRRQS	0,012144054	18nt_naturalG	CACCGGTAGCAAGATTGTCTCC	tcccGGTAGCAAGATTGTCTCC	AAACGGAGACAATCTTGCTACC	0,7983	1	0
KAT2B	chr3:20111614-20111644(-)	CCGAGGTAGACTGTCGCAGAACTGTGGCAC	0,821669763	VPQFC	0,351362179	19nt_naturalG	CACCGTAGACTGTCGCAGAACTG	tcccGTAGACTGTCGCAGAACTG	AAACCAGTTCTGCGACAGTCTAC	0,8269	1	0
KAT2B	chr3:20126038-20126068(-)	AGCTGGTGGGAGAAAACGTTCTGTAGGCCA	0,759916246	GLQNV	0,622596154	19nt_naturalG	CACCGTGGGAGAAAACGTTCTGT	tcccGTGGGAGAAAACGTTCTGT	AAACACAGAACGTTTTCTCCCAC	0,7523	1	0
KDM5B	chr1:202760463-202760493(+)	AGAGGTGGGATCAAGCAAAAGGTATGGTAA	0,783221269	YHTFC	0,234810127	20nt_naturalG	CACCGTGGGATCAAGCAAAAGGTA	tcccGTGGGATCAAGCAAAAGGTA	AAACTACCTTTTGCTTGATCCCAC	0,7821	1	0
KDM5B	chr1:202753040-202753070(-)	CAGGGGTGAGCCAAAAACCTGGTATGGAGT	0,692603734	KTWYG	0,350632911	19nt_naturalG	CACCGTGAGCCAAAAACCTGGTA	tcccGTGAGCCAAAAACCTGGTA	AAACTACCAGGTTTTTGGCTCAC	0,7946	1	0
KDM6A	chrX:44873946-44873976(+)	TTCATGAAGATGGCGCCAGGACGAAGGCCC	0,656684066	ARTKA	0,051185073	19nt_naturalG	CACCGAAGATGGCGCCAGGACGA	tcccGAAGATGGCGCCAGGACGA	AAACTCGTCCTGGCGCCATCTTC	0,7069	1	0
KDM6A	chrX:45059339-45059369(-)	TTGCAGGATTCATAGAGAGTGCCTAGGTCC	0,776224601	DLGTL	0,270801815	19nt_naturalG	CACCGGATTCATAGAGAGTGCCT	tcccGGATTCATAGAGAGTGCCT	AAACAGGCACTCTCTATGAATCC	0,7991	1	1
KDM6B	chr17:7851142-7851172(-)	GGTGTGGGAACGGGAGCTCTCACAAGGCCA	0,713947625	WPCES	0,753468094	19nt_naturalG	CACCGGGAACGGGAGCTCTCACA	tcccGGGAACGGGAGCTCTCACA	AAACTGTGAGAGCTCCCGTTCCC	0,7837	1	0
KDM6B	chr17:7853354-7853384(+)	CTCAGGCCTACGACGCCTTCACGCTGGTGA	0,693414728	AFTLV	0,971264368	19nt_naturalG	CACCGCCTACGACGCCTTCACGC	tcccGCCTACGACGCCTTCACGC	AAACGCGTGAAGGCGTCGTAGGC	0,8543	1	0
KMT2A	chr11:118498397-118498427(-)	TGCAGGATGTGAGACAGCAACCCACGGTGG	0.839954	TVGCC	0.489846	19nt_naturalG	CACCGATGTGAGACAGCAACCCA	tcccGATGTGAGACAGCAACCCA	AAACTGGGTTGCTGTCTCACATC	0.8871	1	0
KMT2A	chr11:118522063-118522093(-)	TAGTCGTAAGTGAGTTCCTCTCCTCGGTAG	0.742178	YRGEE	0.991692	19nt_naturalG	CACCGTAAGTGAGTTCCTCTCCT	tcccGTAAGTGAGTTCCTCTCCT	AAACAGGAGAGGAACTCACTTAC	0.8516	1	0
KMT2C	chr7:152144717-152144747(+)	TCCGAGACCGTGCCAGATACACATTGGATT	0.732888	SNVYL	0.971628	19nt_naturalG	CACCGACCGTGCCAGATACACAT	tcccGACCGTGCCAGATACACAT	AAACATGTGTATCTGGCACGGTC	0.845	1	0
KMT2C	chr7:152252629-152252659(+)	TGTTGGTAACAATTGTCACATATCAGGCAA	0.704312	CLICD	0.0924455	19nt_naturalG	CACCGTAACAATTGTCACATATC	tcccGTAACAATTGTCACATATC	AAACGATATGTGACAATTGTTAC	0.8042	1	0
KMT5B	chr11:68158802-68158832(-)	CCAGCGGGTGCTTGACTAGACACGCGGCGA	0.68731	TRHAA	0.577024	19nt_naturalG	CACCGGGTGCTTGACTAGACACG	tcccGGGTGCTTGACTAGACACG	AAACCGTGTCTAGTCAAGCACCC	0.8388	1	0
KMT5B	chr11:68175065-68175095(-)	TGTTTGACTTCAGGCGAATGGGCACGGCAC	0.671031	EWARH	0.410517	19nt_naturalG	CACCGACTTCAGGCGAATGGGCA	tcccGACTTCAGGCGAATGGGCA	AAACTGCCCATTCGCCTGAAGTC	0.7109	1	0
LEO1	chr15:51960699-51960729(-)	TAGTGGAACCATGGATTTATTTGGAGGTGC	0,660584211	DLFGG	0,518151815	19nt_naturalG	CACCGAACCATGGATTTATTTGG	tcccGAACCATGGATTTATTTGG	AAACCCAAATAAATCCATGGTTC	0,8235	1	0
LEO1	chr15:51949891-51949921(-)	AGCGGGGGCTGAGCGCCAGTTACCTGGAAC	0,654162612	ASYLE	0,852352352	19nt_naturalG	CACCGGGCTGAGCGCCAGTTACC	tcccGGGCTGAGCGCCAGTTACC	AAACGGTAACTGGCGCTCAGCCC	0,8176	1	0
MECP2	chrX:154032247-154032277(-)	GGCTGGACACGGAAGCTTAAGCAAAGGAAA	0,71385178	LKQRK	0,241633199	19nt_naturalG	CACCGACACGGAAGCTTAAGCAA	tcccGACACGGAAGCTTAAGCAA	AAACTTGCTTAAGCTTCCGTGTC	0,7602	1	0
MECP2	chrX:154031391-154031421(-)	TGGAGTTGATTGCGTACTTCGAAAAGGTAG	0,71120499	YFEKV	0,308567604	20nt_naturalG	CACCGTTGATTGCGTACTTCGAAA	tcccGTTGATTGCGTACTTCGAAA	AAACTTTCGAAGTACGCAATCAAC	0,679	1	0
MED13	chr17:62063219-62063249(+)	CTTCTGTCACAGGAAACAGAATAGGGGCAG	0,910768528	APILF	0,0191659	19nt_naturalG	CACCGTCACAGGAAACAGAATAG	tcccGTCACAGGAAACAGAATAG	AAACCTATTCTGTTTCCTGTGAC	0,8081	1	0
MED13	chr17:61950898-61950928(+)	TGGCAGTTGATACAAAGTAACCAAGGGCCA	0,807978708	ALGYF	0,949708678	19nt_naturalG	CACCGTTGATACAAAGTAACCAA	tcccGTTGATACAAAGTAACCAA	AAACTTGGTTACTTTGTATCAAC	0,7463	1	0
MED13L	chr12:116237487-116237517(-)	GTGGGGAGATGAACCCAACCTAGTGGGTGT	0,746040874	PNLVG	0,042081448	19nt_naturalG	CACCGAGATGAACCCAACCTAGT	tcccGAGATGAACCCAACCTAGT	AAACACTAGGTTGGGTTCATCTC	0,7546	1	0
MED13L	chr12:115975243-115975273(-)	CAGAAGTTATGGGAGTGGTGCATAGGGATT	0,730801557	WCIGI	0,85173454	19nt_naturalG	CACCGTTATGGGAGTGGTGCATA	tcccGTTATGGGAGTGGTGCATA	AAACTATGCACCACTCCCATAAC	0,8323	1	0
MYT1L	chr2:1917251-1917281(+)	TGATGTGGGTACAGCCCAGTTACGTGGCCG	0,793904273	GHVTG	0,435075885	20nt_naturalG	CACCGTGGGTACAGCCCAGTTACG	tcccGTGGGTACAGCCCAGTTACG	AAACCGTAACTGGGCTGTACCCAC	0,7821	1	0
MYT1L	chr2:1887548-1887578(-)	TAGAAGAAAGACGGTATCCCGGGGAGGTGA	0,728987879	YPGEV	0,722315908	19nt_naturalG	CACCGAAAGACGGTATCCCGGGG	tcccGAAAGACGGTATCCCGGGG	AAACCCCCGGGATACCGTCTTTC	0,7441	1	0
PHF3	chr6:63706835-63706865(-)	ATTCTGGGGAGCCAGATACTGGATAGGCTT	0,684796072	AYPVS	0,601111656	19nt_naturalG	CACCGGGGAGCCAGATACTGGAT	tcccGGGGAGCCAGATACTGGAT	AAACATCCAGTATCTGGCTCCCC	0,8312	1	0
PHF3	chr6:63646694-63646724(+)	GCTCAGCGATAAGGATCCTATGCTAGGATC	0,652732313	DPMLG	0,073369565	19nt_naturalG	CACCGCGATAAGGATCCTATGCT	tcccGCGATAAGGATCCTATGCT	AAACAGCATAGGATCCTTATCGC	0,8925	1	0
POGZ	chr1:151423440-151423470(+)	AGCTGGAAGGGAGTGGAAAACTGGCGGTAA	0,795607361	YRQFS	0,380851064	19nt_naturalG	CACCGAAGGGAGTGGAAAACTGG	tcccGAAGGGAGTGGAAAACTGG	AAACCCAGTTTTCCACTCCCTTC	0,8535	1	0
POGZ	chr1:151424961-151424991(-)	ATTTCGTGTTACTGAAGCTTTGAGAGGTCA	0,679266566	EALRG	0,275886525	19nt_naturalG	CACCGTGTTACTGAAGCTTTGAG	tcccGTGTTACTGAAGCTTTGAG	AAACCTCAAAGCTTCAGTAACAC	0,8044	1	0
SETD5	chr3:9434420-9434450(-)	AGAAAGACCACAAGGACACCAGGTAGGTAC	0,75319974	VPTWC	0,062644475	19nt_naturalG	CACCGACCACAAGGACACCAGGT	tcccGACCACAAGGACACCAGGT	AAACACCTGGTGTCCTTGTGGTC	0,7892	1	0
SETD5	chr3:9474495-9474525(+)	CCAAGGTCCTCCGAAGCAGCGTGAGGGTGG	0,6972264	SSVRV	0,823624595	19nt_naturalG	CACCGTCCTCCGAAGCAGCGTGA	tcccGTCCTCCGAAGCAGCGTGA	AAACTCACGCTGCTTCGGAGGAC	0,7326	1	0
SMARCC2	chr12:56186172-56186202(+)	AATTTGTAGGCAGCTGCAAGAATGTGGCAC	0,804904303	CHILA	0,081415929	19nt_naturalG	CACCGTAGGCAGCTGCAAGAATG	tcccGTAGGCAGCTGCAAGAATG	AAACCATTCTTGCAGCTGCCTAC	0,8764	1	0
SMARCC2	chr12:56184839-56184869(-)	TAAAGGACATTATCAAGAGACACCAGGTAA	0,778163614	KRHQV	0,143067847	19nt_naturalG	CACCGACATTATCAAGAGACACC	tcccGACATTATCAAGAGACACC	AAACGGTGTCTCTTGATAATGTC	0,7848	1	0
SRCAP	chr16:30712725-30712755(+)	AACTGGGAGATGGAGTTGAAACGGTGGTGC	0,804130172	LKRWC	0,2124871	19nt_naturalG	CACCGGAGATGGAGTTGAAACGG	tcccGGAGATGGAGTTGAAACGG	AAACCCGTTTCAACTCCATCTCC	0,7523	1	0
SRCAP	chr16:30720195-30720225(+)	TGGAAGGTCGTGTCTCTCGATATGAGGCAG	0,727424872	SRYEA	0,296181631	19nt_naturalG	CACCGGTCGTGTCTCTCGATATG	tcccGGTCGTGTCTCTCGATATG	AAACCATATCGAGAGACACGACC	0,8663	1	0
SRSF11	chr1:70221811-70221841(+)	TCGACGAACTGCGCCTCTTCCCGCCGGAGT	0,70147306	LFPPE	0,133885438	19nt_naturalG	CACCGAACTGCGCCTCTTCCCGC	tcccGAACTGCGCCTCTTCCCGC	AAACGCGGGAAGAGGCGCAGTTC	0,9012	1	0
SRSF11	chr1:70232350-70232380(-)	TACCTGGGTAAGTGGGTTAGGAGTAGGCAG	0,599516353	LPTPN	0,29468599	19nt_naturalG	CACCGGGTAAGTGGGTTAGGAGT	tcccGGGTAAGTGGGTTAGGAGT	AAACACTCCTAACCCACTTACCC	0,4078	1	0
TBL1XR1	chr3:177047355-177047385(+)	ATATAGGGCCTTTATGCTGCCCTAAGGTGC	0,724424194	TLGQH	0,509079118	19nt_naturalG	CACCGGGCCTTTATGCTGCCCTA	tcccGGGCCTTTATGCTGCCCTA	AAACTAGGGCAGCATAAAGGCCC	0,8982	1	0
TBL1XR1	chr3:177038118-177038148(+)	ACAGGAGGCCAAGAGATTGCCAGTTGGGTC	0,726473798	DPTGN	0,699092088	20nt_naturalG	CACCGAGGCCAAGAGATTGCCAGT	tcccGAGGCCAAGAGATTGCCAGT	AAACACTGGCAATCTCTTGGCCTC	0,8424	1	0
TBR1	chr2:161423615-161423645(-)	GGCCGGCGTCACAAACCAGCGTTGCGGCGA	0,790210564	SPQRW	0,705767351	19nt_naturalG	CACCGCGTCACAAACCAGCGTTG	tcccGCGTCACAAACCAGCGTTG	AAACCAACGCTGGTTTGTGACGC	0,8318	1	0
TBR1	chr2:161417751-161417781(+)	ATTTTGGCGGATCCCAATCACTGGAGGTTT	0,759230588	NHWRF	0,384652981	19nt_naturalG	CACCGGCGGATCCCAATCACTGG	tcccGGCGGATCCCAATCACTGG	AAACCCAGTGATTGGGATCCGCC	0,7655	1	0
TCF20	chr22:42169842-42169872(-)	TCTCGGTGAGGTGCCCTAAGCACAAGGTGA	0,697536052	PKHKV	0,99621603	19nt_naturalG	CACCGTGAGGTGCCCTAAGCACA	tcccGTGAGGTGCCCTAAGCACA	AAACTGTGCTTAGGGCACCTCAC	0,558	1	0
TCF20	chr22:42210122-42210152(+)	TCTTGGGGATAAAAAGGTCCAAAGAGGTCA	0,539163644	DLFGP	0,8875129	19nt_naturalG	CACCGGGATAAAAAGGTCCAAAG	tcccGGGATAAAAAGGTCCAAAG	AAACCTTTGGACCTTTTTATCCC	0,8868	1	0
WAC	chr10:28535731-28535761(+)	TCACAGAGTTAGAGAGAGGGATGGTGGTGA	0,697322245	ERDGG	0,163602941	19nt_naturalG	CACCGAGTTAGAGAGAGGGATGG	tcccGAGTTAGAGAGAGGGATGG	AAACCCATCCCTCTCTCTAACTC	0,8136	1	0
WAC	chr10:28608242-28608272(-)	GTGCAGATGTGGGGTTCAGTCCAGAGGCAG	0,676029963	ASGLN	0,506439979	19nt_naturalG	CACCGATGTGGGGTTCAGTCCAG	tcccGATGTGGGGTTCAGTCCAG	AAACCTGGACTGAACCCCACATC	0,8821	1	0
* Wang, T., Wei, J. J., Sabatini, D. M. & Lander, E. S. Genetic Screens in Human Cells Using the CRISPR-Cas9 System. Science 343, 80–84 (2014).
