## Supplementary Data 3 for "Single-cell brain organoid screening identifies developmental defects in autism"

module_type	tf	pval	logodds	ngenes	ngenes_sfari	padj
combined	ZFPM2	8.910029585824635e-11	2.241461591109624	110	34	1.8265560650940504e-8
combined	TSHZ2	4.1965128735037636e-9	2.8942898899857155	46	19	4.3014256953413576e-7
combined	SATB2	9.428462289551745e-9	1.3795094493332032	314	62	6.442782564527025e-7
combined	NFIA	2.312808335625812e-8	1.5476150889708924	217	47	1.1853142720082287e-6
combined	JAZF1	6.408309161828857e-8	2.253015666001124	74	23	2.6274067563498314e-6
combined	DACH1	3.0888342911824706e-07	1.4525509446327023	214	44	1.0553517161540108e-5
combined	MEF2C	7.417294262140407e-7	1.0730638908804138	446	74	2.172207605341119e-5
combined	BACH2	1.2298987651132785e-6	1.9482429074369838	86	23	3.1516155856027765e-5
combined	PRDM16	3.1684404030131148e-6	1.2724273698773036	242	45	7.21700314019654e-5
combined	ARX	4.786780496437311e-6	1.3650865509212553	194	38	8.920818197905898e-5
combined	OLIG1	4.42537456735388e-6	2.6424276639959396	35	13	8.920818197905898e-5
combined	FOXP2	1.1377067528280644e-5	2.3511243542975673	43	14	1.6659277452125228e-4
combined	NEUROD2	1.065842215316281e-5	3.0225666732507532	23	10	1.6659277452125228e-4
combined	TSHZ3	1.065842215316281e-5	3.0225666732507532	23	10	1.6659277452125228e-4
combined	GLIS3	1.2534972671115e-5	2.458199433064247	38	13	1.71311293171905e-4
combined	ZBTB38	2.0913112634191075e-5	3.8855904492679514	12	7	2.6794925562557314e-4
combined	RFX4	3.605874071695592e-5	1.2159038885644937	211	38	4.3482599099858605e-4
combined	SOX5	6.523500239121362e-5	2.2863291899442433	38	12	7.429541938999329e-4
combined	PBX1	7.437658247355061e-5	2.0395656275899485	50	14	8.024841793198882e-4
combined	HES5	7.970723110253727e-5	2.7636321514504716	23	9	8.16999118801007e-4
combined	TOX	9.963783947914768e-5	1.1920741145509273	197	35	9.726550996773941e-4
combined	TOX3	1.1360461140400138e-4	2.1795348036173845	40	12	0.0010585884244463765
combined	MEIS2	1.709664397285832e-4	1.469562612234385	106	22	0.0015164644838396523
combined	STAT1	1.7753730542513003e-4	1.303044226336314	148	28	0.0015164644838396523
combined	CREB5	2.362438201469762e-4	1.222005776415753	166	30	0.0019079294025872698
combined	FOXP1	2.4198129008423907e-4	2.0329095455296207	43	12	0.0019079294025872698
combined	BCL11A	3.888895163009121e-4	1.5590321924231147	78	17	0.0029526796608032213
combined	BHLHE22	5.410500594201349e-4	1.7807306640154585	53	13	0.0039612593636117015
combined	POU2F2	5.970383904035489e-4	2.2498312731698764	29	9	0.004136736043235014
combined	SOX11	6.053760063270752e-4	1.1196957124681999	176	30	0.004136736043235014
combined	AR	6.299297106835134e-4	2.080134359480904	35	10	0.004165664215810331
combined	GLI3	8.52286581621666e-4	1.0807826263873006	186	31	0.005459960913513798
combined	SOX6	9.46974287576537e-4	1.2062051532352052	134	24	0.005882719059187578
combined	ZNF521	0.0011251765930651331	1.112059222602926	165	28	0.0067841529875985965
combined	ARID5A	0.0013297955879615782	1.610996848057734	58	13	0.007572447098114543
combined	ETV6	0.001326428403366234	1.1982555593454736	129	23	0.007572447098114543
combined	EOMES	0.0015523581904649617	1.2651007354879749	108	20	0.008374563922245188
combined	NPAS3	0.0015391389796976854	1.0401603801128283	172	28	0.008374563922245188
combined	PRDM8	0.001621601180106046	3.815258606922929	7	4	0.008523801074916395
combined	FOXO1	0.0016636214832822052	1.3607040371644235	87	17	0.008526060101821302
combined	NFATC2	0.0024944867802429186	1.2805827190873642	91	17	0.012472433901214594
combined	NFIB	0.0027451826705294467	1.1656073412585908	120	21	0.01339910589186992
combined	TCF4	0.002961588975682377	1.5278791649440568	56	12	0.014119203256160168
combined	STAT3	0.003594815277079183	1.0559111829322594	140	23	0.016376380706694053
combined	ZNF536	0.003526398544945146	2.1218835888731875	24	7	0.016376380706694053
combined	ZNF292	0.004067513031733223	1.6367841555618092	44	10	0.01812696025011545
combined	POU6F2	0.005188110966265143	0.9877264771434207	152	24	0.022628994640092645
combined	NFE2L2	0.005647712611648132	1.1681728025520792	97	17	0.024120439278913896
combined	HOPX	0.006563963565740767	0.9098096335421142	179	27	0.027461480224017492
combined	CUX2	0.007906623980959754	1.572169721043137	41	9	0.03241715832193499
combined	ZBTB20	0.009397009950334628	1.3727592925457237	61	12	0.0377722948984039
combined	PAX6	0.009627902764733612	1.9868300053924026	22	6	0.03795615513019982
combined	ST18	0.010508641429966449	1.159868670248377	86	15	0.04064663194609664
combined	ETV1	0.012494623801131394	0.9040512033069127	153	23	0.04743329405985066
combined	NEUROD6	0.013880944118329953	0.9642084713380549	122	19	0.051738064441048004
combined	LHX2	0.019057371872725274	1.324527770162085	47	9	0.06853967077032774
combined	FOXN3	0.020616650217951463	1.9165928738057507	19	5	0.07286919473586292
combined	BCL11B	0.025546792065114593	1.8172042927041507	20	5	0.08876427751438122
combined	HIVEP3	0.027928250428342922	1.0157050747620127	81	13	0.09462534513310727
combined	ZBTB16	0.028156810015217287	2.080121145848656	14	4	0.09462534513310727
combined	BCL6	0.03359201196736003	1.3518828650145294	36	7	0.11107036215014204
combined	ESR2	0.038387720021551205	1.3030040374859593	37	7	0.12491242229234915
combined	MYT1L	0.049805835827919594	0.7589989060518013	145	20	0.15707994376497716
combined	DLX1	0.05856555578569519	0.603521318889932	207	26	0.17919311844876887
combined	TRPS1	0.06719246796643251	0.8178593871993866	98	14	0.20256552842821565
combined	CREB3L2	0.07019073172510884	1.3321277861762644	26	5	0.2085376812122799
combined	RBPJ	0.07953827685247296	1.8171980045911074	12	3	0.2329335250679565
combined	HES1	0.08922218306149583	2.401654596417704	6	2	0.2471695611838736
combined	ZNF618	0.08922218306149583	2.401654596417704	6	2	0.2471695611838736
combined	OLIG2	0.08922218306149583	2.401654596417704	6	2	0.2471695611838736
combined	ZNF677	0.08922218306149583	2.401654596417704	6	2	0.2471695611838736
combined	TCF7L2	0.09617946995301037	0.7163682023879039	119	16	0.26144448586547786
combined	NR2F1	0.09692576061354302	1.66531209307924	13	3	0.26144448586547786
combined	YBX3	0.10850104374226752	0.5847675264834135	153	19	0.28886641515798495
combined	ARID5B	0.11575922127173108	0.9247779472529167	46	7	0.2888797404812288
combined	DACH2	0.11787817312895754	2.0801167388882105	7	2	0.2888797404812288
combined	FOXG1	0.11837023512401568	1.2325771960666148	22	4	0.2888797404812288
combined	IKZF2	0.11837023512401568	1.2325771960666148	22	4	0.2888797404812288
combined	RORB	0.11787817312895754	2.0801167388882105	7	2	0.2888797404812288
combined	SALL3	0.11749455034678878	0.5171331425870969	193	23	0.2888797404812288
combined	FOS	0.1293259553003762	0.9433672422978887	52	8	0.3119037745479661
combined	HIVEP1	0.13565263194569172	1.4024617860222932	15	3	0.3233580180100791
combined	SOX2	0.137238528758163	0.8791798048583371	54	8	0.3233781424761312
combined	ZEB2	0.16016423142228517	0.7589850940707286	58	8	0.3731098572905507
combined	MEIS1	0.17835252053612397	1.0807432811035178	30	5	0.39803309167106266
combined	NPAS2	0.17862948504262324	1.1802107433035585	17	3	0.39803309167106266
combined	CCDC88A	0.2029871952672554	0.9174100211747057	33	5	0.4474448927934124
combined	SREBF2	0.21294019810464548	1.4024594302365916	10	2	0.4595025327521297
combined	THRB	0.21294019810464548	1.4024594302365916	10	2	0.4595025327521297
combined	DLX5	0.24492917558745358	0.49607352771977536	119	14	0.5149175779341837
combined	POU3F2	0.24624326862363854	0.5955614368517239	88	11	0.5149175779341837
combined	RORA	0.24866751324626432	0.7247803346983506	37	5	0.5149175779341837
combined	TGIF1	0.24842828839642167	0.9002025016312849	20	3	0.5149175779341837
combined	IRF1	0.2640793325334051	0.504837258855978	93	11	0.5255947880519227
combined	TEAD1	0.2821214197468245	0.6186323334333492	71	9	0.5508084861723715
combined	MAFF	0.29930383952413186	0.8178470043786086	28	4	0.5788423311551607
combined	PRDM6	0.3126101965810251	0.9433646464694747	13	2	0.5989260775617772
combined	SOX9	0.339114787560029	0.6479943373178711	31	4	0.6436901060167217
combined	ZNF460	0.3454317411847694	0.8178443998636487	14	2	0.6496652013108049
combined	DLX2	0.37222266021658784	0.5449554703934267	66	8	0.6936876849490955
combined	TCF7L1	0.3977735957326672	0.5549318141148789	41	5	0.7280677421892569
combined	CREB1	0.4192601376315479	1.0807366210942153	6	1	0.7409338639178217
combined	ZNF148	0.4192601376315479	1.0807366210942153	6	1	0.7409338639178217
combined	ZNF724	0.4192601376315479	1.0807366210942153	6	1	0.7409338639178217
combined	ZNF85	0.4192601376315479	1.0807366210942153	6	1	0.7409338639178217
combined	ELF1	0.4318125925288766	0.7398783070527347	22	3	0.7438788358690732
combined	HELT	0.4318125925288766	0.7398783070527347	22	3	0.7438788358690732
combined	ZNF33B	0.4318125925288766	0.7398783070527347	22	3	0.7438788358690732
combined	NR2E1	0.4445649119283329	0.6659079686959057	23	3	0.7594650578775687
combined	EMX2	0.4583336748072612	0.5955524623178485	24	3	0.7761737527014001
combined	NPAS1	0.4694904650486517	0.8178430804921839	7	1	0.7761737527014001
combined	NFATC3	0.4694904650486517	0.8178430804921839	7	1	0.7761737527014001
combined	ZFHX3	0.4694904650486517	0.8178430804921839	7	1	0.7761737527014001
combined	ZBTB7C	0.5153609269998763	0.595550056172568	8	1	0.8003711366285958
combined	ZEB1	0.504174485525952	0.27377341618974865	117	12	0.8003711366285958
combined	HDX	0.5153609269998763	0.595550056172568	8	1	0.8003711366285958
combined	HES6	0.5153609269998763	0.595550056172568	8	1	0.8003711366285958
combined	SMAD9	0.5153609269998763	0.595550056172568	8	1	0.8003711366285958
combined	ZNF462	0.5153609269998763	0.595550056172568	8	1	0.8003711366285958
combined	IRF2	0.5255104125416291	0.5449513530033141	33	4	0.8099972524137892
combined	ESR1	0.5572512724054753	0.402996128745096	9	1	0.8218454017490823
combined	ESRRG	0.5479745124072891	0.4029982456282396	36	4	0.8218454017490823
combined	IKZF4	0.5568744717730647	0.35862581034604624	37	4	0.8218454017490823
combined	KLF6	0.5397206926532848	0.4487810674172778	35	4	0.8218454017490823
combined	NFIL3	0.5572512724054753	0.402996128745096	9	1	0.8218454017490823
combined	JUND	0.5572512724054753	0.402996128745096	9	1	0.8218454017490823
combined	CEBPD	0.5955080584388976	0.23314300347739042	10	1	0.8537003634963218
combined	ZNF704	0.5955080584388976	0.23314300347739042	10	1	0.8537003634963218
combined	ZHX3	0.6537661580340649	0.49606286011817075	17	2	0.9117147101835599
combined	ETV5	0.6651139926252	0.402996843364901	18	2	0.9212727600551757
combined	ZIC1	0.6894702799857644	0.2331433415952974	20	2	0.9486000496448436
combined	ID4	0.6988400671183451	0.13627944368083195	85	8	0.9487563825116606
combined	SP9	0.6955787868175081	0.1551418545782536	84	8	0.9487563825116606
combined	INSM1	0.714898848626006	0.08122374969944392	22	2	0.9501998072466512
combined	SOX4	0.7731254073011429	0.12022099156511513	161	15	0.9957646756710665
combined	SP8	0.7771821858896129	0.193626066617142	41	4	0.9957646756710665
combined	BACH1	0.7940517607190916	-0.43797235817222635	46	3	1
combined	DDIT3	1	-0.2972306047921772	28	2	1
combined	DLX6	1	-0.4546417644915634	31	2	1
combined	GLI2	1	-0.2972306047921772	28	2	1
combined	HMGB3	0.8424332242406736	-0.2786312048258658	83	6	1
combined	HMGXB4	1	-0.9185169416129537	21	1	1
combined	JUNB	1	-0.15140128154027985	51	4	1
combined	NEUROG2	1	-0.023105640156208238	47	4	1
combined	NFIC	0.9999999999999999	-0.40413847669666997	30	2	1
combined	NHLH1	1	-0.03740970604712941	83	7	1
combined	POU3F4	1	-0.5966339386504864	17	1	1
combined	PRRX1	0.8782395005424724	-0.181784995160375	143	11	1
combined	SALL1	0.835538328711676	0.10198521338245661	76	7	1
combined	TCF3	1	-0.2972306047921772	28	2	1
combined	TEAD4	0.7942561711628803	-0.47113631921873256	47	3	1
combined	TFAP2C	1	-0.2972272279486985	14	1	1
combined	ZNF107	1	-0.24065303925297066	27	2	1
combined	ZNF286B	0.8387452485590418	0.06075494583730467	78	7	1
combined	ZNF331	1	-0.3516740969821468	29	2	1
combined	ZNF367	1	-0.16159835952197654	77	6	1
combined	ZNF730	0.7958178185079746	-0.5352617190364819	49	3	1
combined	ZNF93	1	0.03391239909563385	34	3	1
combined	ZBTB18	0.9999999999999999	-0.056262756150051295	12	1	1
combined	EGR1	0.7643111744172411	-0.5966454419269718	34	2	0.9916695617438888
combined	MECOM	0.7625781614617143	-0.19267362466827048	144	11	0.9916695617438888
combined	ZNF850	0.7247647637990283	-1.296988663992363	27	1	0.9524152344794924
combined	CREM	0.7157729295467992	-1.0559980434227818	23	1	0.9501998072466512
combined	FOXN4	0.7184437566986875	-1.1815294557249734	25	1	0.9501998072466512
combined	OTX2	0.7166020284501752	-1.1201390391906707	24	1	0.9501998072466512
combined	E2F7	0.6207318083838911	-0.6264036639841122	52	3	0.8715754843746416
combined	PBX3	0.5755418688446023	-0.8445481271851927	40	2	0.8379373809360404
combined	ZNF90	0.5763374181072278	-0.5035888962527877	96	6	0.8379373809360404
combined	AEBP2	0.5081044475887576	-1.3514284069849274	28	1	0.8003711366285958
combined	NEUROD4	0.5081044475887576	-1.3514284069849274	28	1	0.8003711366285958
combined	HMGB2	0.27308038428793724	-0.5635268395632164	183	11	0.5382834497983379
combined	MXD3	0.11377947458710481	-1.386615645299265	86	3	0.2888797404812288
combined	FOXM1	0.05714214942544669	-1.364727637639833	113	4	0.17748697927600865
combined	ASCL1	0.015153358434941163	-2.181412109087931	98	2	0.05547211569933819
negative	CREB5	4.953400539524007e-9	2.7688139356511137	51	20	8.618916938771773e-7
negative	ZFPM2	3.120783364461774e-8	2.4720545681953947	61	21	2.7150815270817434e-6
negative	TSHZ2	2.056443506012831e-6	3.159935811443918	24	11	1.1927372334874419e-4
negative	NEUROD2	6.433226189196981e-6	3.8152792735937067	14	8	2.453285067675883e-4
negative	RFX4	7.049669734700814e-6	1.863707844811616	82	21	2.453285067675883e-4
negative	FOXP2	9.070163084235753e-6	2.6644048035974532	32	12	2.6303472944283685e-4
negative	ARID5A	2.098812166316837e-5	3.1114764472500687	20	9	5.21704738484471e-4
negative	PRDM16	3.517368668699271e-5	1.585977882043877	104	23	7.650276854420915e-4
negative	DACH1	4.117108752794321e-5	1.5683180140528814	105	23	7.959743588735686e-4
negative	ARX	7.358637948898181e-5	1.5851241636098734	95	21	0.0012804030031082834
negative	ZNF521	9.805195664174075e-5	1.761787097864968	70	17	0.0015510036777875355
negative	JAZF1	1.4756966299669293e-4	2.12897609308998	41	12	0.0021397601134520473
negative	STAT1	2.2647520603140636e-4	1.7018467404022868	68	16	0.0030312835268819006
negative	NFIA	2.5901592509027996e-4	1.4025095794593692	110	22	0.003219197926122051
negative	SATB2	4.0928954356535773e-4	1.257604862114534	141	26	0.004451023786273265
negative	SOX6	3.89836986718731e-4	2.0541829047852214	39	11	0.004451023786273265
negative	TCF4	5.054395143411429e-4	2.4946760024780623	23	8	0.005173322087962286
negative	ZBTB16	7.471384822358888e-4	4.3996359202055935	6	4	0.007222338661613591
negative	POU6F2	9.584467928318153e-4	1.8615686195722947	43	11	0.008777354839617677
negative	TOX	0.0010752296368946132	1.382613526235967	91	18	0.009354497840983134
negative	BHLHE22	0.0013093587078026158	2.0484749589860933	32	9	0.010848972150364532
negative	PRDM8	0.001621601180106046	3.815258606922929	7	4	0.01282539115174782
negative	GLIS3	0.002360379839506932	2.915735932470111	12	5	0.017856786611922006
negative	PBX1	0.004528705700129484	2.0395534558030133	25	7	0.031519791672901205
negative	ZNF292	0.004528705700129484	2.0395534558030133	25	7	0.031519791672901205
negative	HES5	0.00505505881276587	3.0790630086922324	9	4	0.03383000897774082
negative	BCL11A	0.006649760926009429	1.5148373325471745	47	10	0.04285401485650521
negative	GLI3	0.009397009950334628	1.3727592925457237	61	12	0.05450265771194084
negative	NPAS3	0.009397009950334628	1.3727592925457237	61	12	0.05450265771194084
negative	OLIG1	0.008827142452207299	1.8172104990959383	28	7	0.05450265771194084
negative	MEF2C	0.01221426950874155	0.7312651337065506	258	35	0.06440251195518272
negative	NEUROD6	0.011476451046592026	1.2870824490840675	64	12	0.06440251195518272
negative	TEAD1	0.012072385868095925	1.8995568786948367	23	6	0.06440251195518272
negative	FOXP1	0.014921048309146137	1.817207406010382	24	6	0.07636065899386552
negative	ZBTB20	0.015536423759518928	1.62471230587571	31	7	0.0772382209758941
negative	FOXG1	0.021579997648904673	2.231912062857521	13	4	0.09881367344498454
negative	HOPX	0.02085685903611243	1.1896127530311833	62	11	0.09881367344498454
negative	MEIS1	0.021579997648904673	2.231912062857521	13	4	0.09881367344498454
negative	PAX6	0.026320998345745614	2.6643684926995084	8	3	0.11743214646563428
negative	AR	0.028156810015217287	2.080121145848656	14	4	0.12248212356619519
negative	MEIS2	0.03328495466716822	1.2870765307669731	48	9	0.14125810029481148
negative	BCL6	0.03695396811223645	2.4016587716539775	9	3	0.1530950107506939
negative	BACH2	0.038387720021551205	1.3030040374859593	37	7	0.1553363554360444
negative	EOMES	0.04670089884352779	1.0292567311428196	68	11	0.18468082724485987
negative	NFATC2	0.048277291590175825	1.3436182999998691	31	6	0.18667219414867986
negative	CREB3L2	0.04943002635697935	2.1795066689507596	10	3	0.18697444752422623
negative	CUX2	0.05428726806750744	1.701813157653096	17	4	0.1937272214361553
negative	FOXO1	0.05455536695615868	1.1931433170212222	45	8	0.1937272214361553
negative	SOX5	0.05428726806750744	1.701813157653096	17	4	0.1937272214361553
negative	STAT3	0.057886788064871034	1.1546547573516828	46	8	0.2014460224657512
negative	FOS	0.06091258240754005	1.4024664493473507	25	5	0.20781939880219547
negative	ZNF536	0.06366247320013155	1.9868270223970297	11	3	0.21302442955428633
negative	SALL3	0.06923571950275106	0.8007937366729856	99	14	0.227302173461862
negative	ETV1	0.07561131682725224	0.9174099779367401	66	10	0.24358674501224217
negative	TOX3	0.07699581020501908	1.4954815571658473	19	4	0.24358674501224217
negative	NPAS2	0.08922218306149583	2.401654596417704	6	2	0.26312982801186907
negative	OLIG2	0.08922218306149583	2.401654596417704	6	2	0.26312982801186907
negative	ZNF677	0.08922218306149583	2.401654596417704	6	2	0.26312982801186907
negative	ST18	0.09081642865633191	0.9877107864863139	57	9	0.2633676431033625
negative	POU3F2	0.09532824657507606	1.0401313987872887	43	7	0.27191991646005303
negative	NR2F1	0.09692576061354302	1.66531209307924	13	3	0.27201745720574977
negative	TRPS1	0.10120638962314969	0.9002000026790751	60	9	0.2795224094353658
negative	SOX11	0.10761428262978	0.7344803848378978	103	14	0.29257633089971435
negative	POU2F2	0.11568092895854273	1.5278498603566555	14	3	0.3096689482890221
negative	ZHX3	0.11787817312895754	2.0801167388882105	7	2	0.31076972915816076
negative	HIVEP3	0.13863823850267035	0.9877076272927673	38	6	0.344615049992352
negative	IKZF4	0.13565263194569172	1.4024617860222932	15	3	0.344615049992352
negative	LHX2	0.13565263194569172	1.4024617860222932	15	3	0.344615049992352
negative	ZEB1	0.137238528758163	0.8791798048583371	54	8	0.344615049992352
negative	IKZF2	0.14839723139003075	1.8171948293569404	8	2	0.3636777219981035
negative	RORA	0.1566867408705434	1.2870643319580293	16	3	0.37865962377047985
negative	MYT1L	0.1710621087578867	0.6528667966325574	85	11	0.4022271205928687
negative	NFIC	0.18023816375511084	1.5950520572708906	9	2	0.41815253991185714
negative	ZEB2	0.2029871952672554	0.9174100211747057	33	5	0.46078376823737044
negative	FOXN3	0.21294019810464548	1.4024594302365916	10	2	0.46367104851467833
negative	NFE2L2	0.21318209127111648	0.8667189838660376	34	5	0.46367104851467833
negative	THRB	0.21294019810464548	1.4024594302365916	10	2	0.46367104851467833
negative	NFIB	0.23750498011741208	0.7304282121847854	59	8	0.5039739822003623
negative	TCF7L2	0.2360949203681931	0.770564252874275	36	5	0.5039739822003623
negative	BCL11B	0.2461130258612028	1.232573360666956	11	2	0.5098055535696344
negative	IRF2	0.2461130258612028	1.232573360666956	11	2	0.5098055535696344
negative	SOX9	0.2794279756629481	1.080738302556074	12	2	0.5720055031217995
negative	SALL1	0.3539393487674146	0.5955536394938872	32	4	0.7078786975348292
negative	CREB1	0.4192601376315479	1.0807366210942153	6	1	0.7222897420583102
negative	DLX5	0.4117325395625554	0.4643748318468598	78	9	0.7222897420583102
negative	ELF1	0.4192601376315479	1.0807366210942153	6	1	0.7222897420583102
negative	ETV6	0.3977735957326672	0.5549318141148789	41	5	0.7222897420583102
negative	JUNB	0.3777054502984723	0.7024179508675342	15	2	0.7222897420583102
negative	PRDM6	0.4192601376315479	1.0807366210942153	6	1	0.7222897420583102
negative	ZIC1	0.4192601376315479	1.0807366210942153	6	1	0.7222897420583102
negative	ZNF148	0.4192601376315479	1.0807366210942153	6	1	0.7222897420583102
negative	ZNF724	0.4192601376315479	1.0807366210942153	6	1	0.7222897420583102
negative	ZNF85	0.4192601376315479	1.0807366210942153	6	1	0.7222897420583102
negative	CCDC88A	0.4318125925288766	0.7398783070527347	22	3	0.7224556836540821
negative	SOX2	0.4318125925288766	0.7398783070527347	22	3	0.7224556836540821
negative	TEAD4	0.4318125925288766	0.7398783070527347	22	3	0.7224556836540821
negative	SP9	0.4519053093394764	0.46437238708545037	52	6	0.7488716554768466
negative	HIVEP1	0.4694904650486517	0.8178430804921839	7	1	0.7494618432886734
negative	NFATC3	0.4694904650486517	0.8178430804921839	7	1	0.7494618432886734
negative	ZFHX3	0.4694904650486517	0.8178430804921839	7	1	0.7494618432886734
negative	HDX	0.5153609269998763	0.595550056172568	8	1	0.7599389940506651
negative	HELT	0.5153609269998763	0.595550056172568	8	1	0.7599389940506651
negative	HES6	0.5153609269998763	0.595550056172568	8	1	0.7599389940506651
negative	HMGXB4	0.5153609269998763	0.595550056172568	8	1	0.7599389940506651
negative	MAFF	0.5153609269998763	0.595550056172568	8	1	0.7599389940506651
negative	SMAD9	0.5153609269998763	0.595550056172568	8	1	0.7599389940506651
negative	YBX3	0.4898012920590327	0.42898391501442645	62	7	0.7599389940506651
negative	ZNF462	0.5153609269998763	0.595550056172568	8	1	0.7599389940506651
negative	ID4	0.5322017648381103	0.49606475985813603	34	4	0.7781773704355562
negative	JUND	0.5572512724054753	0.402996128745096	9	1	0.8013365404839068
negative	ZNF331	0.5572512724054753	0.402996128745096	9	1	0.8013365404839068
negative	INSM1	0.5955080584388976	0.23314300347739042	10	1	0.8280644667805631
negative	NR2E1	0.5955080584388976	0.23314300347739042	10	1	0.8280644667805631
negative	ZNF107	0.5955080584388976	0.23314300347739042	10	1	0.8280644667805631
negative	ZNF704	0.5955080584388976	0.23314300347739042	10	1	0.8280644667805631
negative	ZNF93	0.6537661580340649	0.49606286011817075	17	2	0.842585038998944
negative	DLX6	0.6894702799857644	0.2331433415952974	20	2	0.87567758187973
negative	E2F7	0.7600549658768493	0.08122342144142776	33	3	0.9514357126803725
negative	BACH1	1	-0.4041326499875894	15	1	1
negative	DLX2	0.9999999999999999	-0.25976251664399136	41	3	1
negative	GLI2	1	-0.4041326499875894	15	1	1
negative	IRF1	0.9999999999999999	-0.5508464439533308	33	2	1
negative	NEUROG2	1	-0.011881782660360012	35	3	1
negative	PBX3	1	-0.12037815653423865	25	2	1
negative	SOX4	1	-0.04162116098652453	107	9	1
negative	SP8	1	-0.05626294621654525	24	2	1
negative	TCF3	1	-0.7665360016383775	19	1	1
negative	ZBTB18	0.9999999999999999	-0.056262756150051295	12	1	1
negative	ZNF286B	1	-0.2406582010586952	54	4	1
negative	ZNF33B	1	-0.1817661344950253	13	1	1
negative	ZNF367	1	-0.29723818148841974	56	4	1
negative	ZNF730	1	-0.4546417644915634	31	2	1
negative	ZNF90	1	-0.16159835952197654	77	6	1
negative	EGR1	0.7166020284501752	-1.1201390391906707	24	1	0.9035416880458731
negative	HMGB3	0.6585722143899793	-0.5966721550637781	68	4	0.842585038998944
negative	DLX1	0.6460904236120003	-0.3408857746959344	144	10	0.8389532366305078
negative	PRRX1	0.6138572659221655	-0.33817674321838587	115	8	0.8280644667805631
negative	MXD3	0.48159053552877346	-0.8445560786811738	60	3	0.7599389940506651
negative	MECOM	0.4664487480003067	-0.5663170437796046	100	6	0.7494618432886734
negative	NHLH1	0.36578872387147376	-0.9423844922124219	64	3	0.7222897420583102
negative	ASCL1	0.31791130137880075	-1.2689798685208906	53	2	0.6432158888361783
negative	HMGB2	0.20391005835791678	-0.7550787853529393	132	7	0.46078376823737044
negative	FOXM1	0.08396676514889366	-1.4872959329626168	92	3	0.26089673456977674
positive	BACH2	2.7114397403950097e-6	2.357358048655695	49	16	1.2709164548734936e-4
positive	MEF2C	8.436680613472473e-7	1.468720474395649	188	39	1.2709164548734936e-4
positive	OLIG1	2.888446488348849e-6	5.983245112130409	7	6	1.2709164548734936e-4
positive	SATB2	2.20245693287675e-6	1.4743682746792788	173	36	1.2709164548734936e-4
positive	NFIA	6.273287040787031e-6	1.6886236961168497	107	25	2.208197038357035e-4
positive	TSHZ3	1.065842215316281e-5	3.0225666732507532	23	10	3.1264704982610905e-4
positive	ZBTB38	2.0913112634191075e-5	3.8855904492679514	12	7	5.25815403373947e-4
positive	JAZF1	7.446192322258699e-5	2.4016913609670927	33	11	0.0016381623108969138
positive	DLX1	8.715949249225348e-5	1.8475737855898193	63	16	0.0017044522976262903
positive	SOX5	2.4656941536291716e-4	2.700825333157486	21	8	0.0036163514253227847
positive	TOX3	2.4656941536291716e-4	2.700825333157486	21	8	0.0036163514253227847
positive	ZFPM2	2.3716632636346764e-4	1.932501606699697	49	13	0.0036163514253227847
positive	TSHZ2	3.5735872017119455e-4	2.5941243719245275	22	8	0.004838087288471557
positive	SOX11	5.273039461310515e-4	1.5693897668684178	73	16	0.006628963894218932
positive	DACH1	8.735341212489949e-4	1.33543323965863	109	21	0.009608875333738944
positive	ETV6	8.267962081189881e-4	1.4431052737396364	88	18	0.009608875333738944
positive	POU2F2	0.0011054686399094974	2.8164753347917775	15	6	0.011444851801415974
positive	GLIS3	0.0012649947981242485	2.2319260372056853	26	8	0.012318106499012514
positive	MEIS2	0.0013297955879615782	1.610996848057734	58	13	0.012318106499012514
positive	ESR2	0.002033389281899983	2.302235846545358	22	7	0.01789382568071985
positive	NFIB	0.0021497061425809734	1.5178442792834324	61	13	0.018016584814011968
positive	FOXP1	0.004403035581147552	2.2863069649990986	19	6	0.03465444361838214
positive	PBX1	0.004528705700129484	2.0395534558030133	25	7	0.03465444361838214
positive	HES5	0.005137966733123061	2.553573268978921	14	5	0.037678422709569115
positive	PRDM16	0.005785567216802396	1.004198872400401	138	22	0.040730393206288865
positive	ARX	0.006536351829714287	1.1325624043095195	99	17	0.04358635794772579
positive	EOMES	0.006686543548798844	1.6180886895380866	40	9	0.04358635794772579
positive	AR	0.00755667181486986	2.080125552427581	21	6	0.04749907997918198
positive	FOXO1	0.009288392152075265	1.5278696571710013	42	9	0.056370931681560224
positive	NFE2L2	0.010661547225739018	1.3150794395465235	63	12	0.06254774372433557
positive	TOX	0.013940499060978464	1.0144636265847804	106	17	0.07914605918491
positive	BCL11A	0.015536423759518928	1.62471230587571	31	7	0.0854338803153431
positive	GLI3	0.016018852559126832	0.9228375737019345	125	19	0.0854338803153431
positive	NFATC2	0.017799696180369726	1.2473916298860226	60	11	0.092139603757208
positive	ZNF536	0.021579997648904673	2.231912062857521	13	4	0.10851655960592065
positive	STAT3	0.024386753140985835	1.0058485159114259	94	15	0.11922412646704186
positive	BCL11B	0.03695396811223645	2.4016587716539775	9	3	0.1625974596938404
positive	FOXN3	0.03695396811223645	2.4016587716539775	9	3	0.1625974596938404
positive	ST18	0.036151355595847035	1.4638152754320752	29	6	0.1625974596938404
positive	NPAS3	0.04111995163609152	0.8329615839354062	111	16	0.17651491434029531
positive	CUX2	0.052370634068430795	1.4763990054355878	24	5	0.21500006884376238
positive	ETV1	0.05252842591069194	0.8936971201404897	87	13	0.21500006884376238
positive	LHX2	0.055169799740705	1.2870704929443384	32	6	0.22067919896282
positive	DLX2	0.06091258240754005	1.4024664493473507	25	5	0.23823587786060108
positive	HOPX	0.0668625193702471	0.7446453540467183	117	16	0.2527320354585969
positive	STAT1	0.06749094128723894	0.9001991262875736	80	12	0.2527320354585969
positive	TCF7L1	0.07019073172510884	1.3321277861762644	26	5	0.25736601632539907
positive	ARID5B	0.08036089268922705	1.1656234311154834	40	7	0.2683094399480987
positive	NHLH1	0.07699581020501908	1.4954815571658473	19	4	0.2683094399480987
positive	RBPJ	0.07953827685247296	1.8171980045911074	12	3	0.2683094399480987
positive	RFX4	0.08079772907527971	0.6829913446835627	129	17	0.2683094399480987
positive	TGIF1	0.07953827685247296	1.8171980045911074	12	3	0.2683094399480987
positive	HES1	0.08922218306149583	2.401654596417704	6	2	0.2855109857967867
positive	ZNF618	0.08922218306149583	2.401654596417704	6	2	0.2855109857967867
positive	HIVEP3	0.09532824657507606	1.0401313987872887	43	7	0.29642897240345845
positive	SOX6	0.09600256492612007	0.745740663214312	95	13	0.29642897240345845
positive	IRF1	0.10120638962314969	0.9002000026790751	60	9	0.3019038063334635
positive	MYT1L	0.10120638962314969	0.9002000026790751	60	9	0.3019038063334635
positive	BHLHE22	0.10366732593921385	1.315062988676429	21	4	0.30409082275502725
positive	DACH2	0.11787817312895754	2.0801167388882105	7	2	0.32931045191581787
positive	PAX6	0.11568092895854273	1.5278498603566555	14	3	0.32931045191581787
positive	RORB	0.11787817312895754	2.0801167388882105	7	2	0.32931045191581787
positive	YBX3	0.1320568040450464	0.6840591161747902	91	12	0.36315621112387764
positive	HIVEP1	0.14839723139003075	1.8171948293569404	8	2	0.40181404191762177
positive	EMX2	0.1566867408705434	1.2870643319580293	16	3	0.4178313089881157
positive	TCF7L2	0.1638244164503453	0.6923794629722159	83	11	0.42401613669501137
positive	NEUROD2	0.18023816375511084	1.5950520572708906	9	2	0.4467875608577395
positive	ZBTB20	0.17835252053612397	1.0807432811035178	30	5	0.4467875608577395
positive	ZNF33B	0.18023816375511084	1.5950520572708906	9	2	0.4467875608577395
positive	SOX2	0.1937328363582715	0.9698043071232838	32	5	0.47356915554244144
positive	SREBF2	0.21294019810464548	1.4024594302365916	10	2	0.5133900666632548
positive	POU6F2	0.22674085139088443	0.5184304823148195	109	13	0.5320851979306088
positive	ZNF292	0.22464275484795787	0.987704470935283	19	3	0.5320851979306088
positive	CCDC88A	0.2461130258612028	1.232573360666956	11	2	0.5536186317939087
positive	FOXP2	0.2461130258612028	1.232573360666956	11	2	0.5536186317939087
positive	MAFF	0.24842828839642167	0.9002025016312849	20	3	0.5536186317939087
positive	BCL6	0.2879887445817148	0.8791835669525043	27	4	0.6181221834924611
positive	KLF6	0.29930383952413186	0.8178470043786086	28	4	0.634668382605388
positive	ESRRG	0.31168001689148017	0.7589801322119625	29	4	0.6472869952736521
positive	NR2E1	0.3126101965810251	0.9433646464694747	13	2	0.6472869952736521
positive	HELT	0.3454317411847694	0.8178443998636487	14	2	0.6831009713316788
positive	IKZF2	0.3454317411847694	0.8178443998636487	14	2	0.6831009713316788
positive	NEUROD6	0.34393953352293155	0.5378683272781067	58	7	0.6831009713316788
positive	ZNF460	0.3454317411847694	0.8178443998636487	14	2	0.6831009713316788
positive	ZNF521	0.35222872967721286	0.47008750487927103	95	11	0.6888028491465495
positive	DLX5	0.3977735957326672	0.5549318141148789	41	5	0.7190711563501092
positive	HMGB3	0.3777054502984723	0.7024179508675342	15	2	0.7190711563501092
positive	TRPS1	0.37508083279736265	0.680404354183668	38	5	0.7190711563501092
positive	FOXN4	0.4192601376315479	1.0807366210942153	6	1	0.7378978422315243
positive	TFAP2C	0.4192601376315479	1.0807366210942153	6	1	0.7378978422315243
positive	MECOM	0.42722107572920287	0.43950830652094736	44	5	0.7444644487954426
positive	NPAS1	0.4694904650486517	0.8178430804921839	7	1	0.7852492106329445
positive	PRDM6	0.4694904650486517	0.8178430804921839	7	1	0.7852492106329445
positive	SOX4	0.4651791343862104	0.40299961334112194	54	6	0.7852492106329445
positive	ZEB2	0.47293418367665974	0.528469970264962	25	3	0.7852492106329445
positive	ZNF286B	0.4583336748072612	0.5955524623178485	24	3	0.7852492106329445
positive	FOS	0.5039753121070856	0.402997548919956	27	3	0.8289687376714678
positive	POU3F4	0.5153609269998763	0.595550056172568	8	1	0.8321424142383325
positive	ZBTB7C	0.5153609269998763	0.595550056172568	8	1	0.8321424142383325
positive	TCF4	0.5255104125416291	0.5449513530033141	33	4	0.8408166600666066
positive	ESR1	0.5572512724054753	0.402996128745096	9	1	0.8679311853395014
positive	NFIL3	0.5572512724054753	0.402996128745096	9	1	0.8679311853395014
positive	TCF3	0.5572512724054753	0.402996128745096	9	1	0.8679311853395014
positive	ARID5A	0.5663360442551286	0.31557422077650266	38	4	0.8743433665693213
positive	CEBPD	0.5955080584388976	0.23314300347739042	10	1	0.8860823214306541
positive	EGR1	0.5955080584388976	0.23314300347739042	10	1	0.8860823214306541
positive	NEUROD4	0.5955080584388976	0.23314300347739042	10	1	0.8860823214306541
positive	OTX2	0.5955080584388976	0.23314300347739042	10	1	0.8860823214306541
positive	CREB3L2	0.6432612303211668	0.5955512680337296	16	2	0.8985236233057567
positive	ELF1	0.6432612303211668	0.5955512680337296	16	2	0.8985236233057567
positive	SP8	0.6537661580340649	0.49606286011817075	17	2	0.8989284672968393
positive	ETV5	0.6651139926252	0.402996843364901	18	2	0.9074423465274046
positive	SOX9	0.6770794911215255	0.31557330511784093	19	2	0.9166614649029885
positive	IRF2	0.714898848626006	0.08122374969944392	22	2	0.9331558192610123
positive	RORA	0.702122823710185	0.15514727804095996	21	2	0.9331558192610123
positive	SALL3	0.7093063178565904	0.16360393866172876	94	9	0.9331558192610123
positive	ZNF367	0.702122823710185	0.15514727804095996	21	2	0.9331558192610123
positive	PRRX1	0.730007062474081	0.3441315452351909	28	3	0.9447150220252813
positive	AEBP2	1	-0.8445274358946001	20	1	1
positive	BACH1	1	-0.4546417644915634	31	2	1
positive	CREB5	1	0.010831533255362246	115	10	1
positive	DDIT3	1	-0.2972306047921772	28	2	1
positive	FOXM1	1	-0.9185169416129537	21	1	1
positive	GLI2	1	-0.1817661344950253	13	1	1
positive	HMGB2	1	-0.15140128154027985	51	4	1
positive	ID4	1	-0.15140128154027985	51	4	1
positive	IKZF4	1	-0.9888951150308672	22	1	1
positive	INSM1	0.9999999999999999	-0.056262756150051295	12	1	1
positive	MEIS1	1	-0.5966339386504864	17	1	1
positive	NEUROG2	0.9999999999999999	-0.056262756150051295	12	1	1
positive	NPAS2	0.9999999999999999	0.08122408565397811	11	1	1
positive	POU3F2	0.7934051730302358	0.04559428119147309	45	4	1
positive	SALL1	0.9999999999999999	-0.36938036147060577	44	3	1
positive	SP9	1	-0.5035457918239876	32	2	1
positive	TEAD1	0.7948516048650969	-0.5035552019506595	48	3	1
positive	ZIC1	1	-0.2972272279486985	14	1	1
positive	ZNF107	1	-0.5966339386504864	17	1	1
positive	ZNF331	1	-0.8445274358946001	20	1	1
positive	ZNF730	1	-0.684085081596267	18	1	1
positive	ZNF850	1	-0.2972272279486985	14	1	1
positive	ZNF93	1	-0.5966339386504864	17	1	1
positive	JUNB	0.7650758448298958	-0.6840996131823609	36	2	0.9828711583216179
positive	CREM	0.7157729295467992	-1.0559980434227818	23	1	0.9331558192610123
positive	ZEB1	0.6536792952388886	-0.47931898412307733	63	4	0.8989284672968393
